# Using NAMs to characterize chemical bioactivity at the transcriptomic, proteomic and phosphoproteomic levels

**DOI:** 10.1101/2022.05.18.492410

**Authors:** Yuan Li, Zhenpeng Zhang, Songhao Jiang, Feng Xu, Liz Tulum, Kaixuan Li, Shu Liu, Suzhen Li, Lei Chang, Mark Liddell, Fengjuan Tu, Xuelan Gu, Paul Lawford Carmichael, Andrew White, Shuangqing Peng, Qiang Zhang, Jin Li, Tao Zuo, Predrag Kukic, Ping Xu

## Abstract

Omic-based technologies are of particular interest and importance for non-animal chemical hazard and risk characterization based on the premise that any apical endpoint change must be underpinned by some alterations measured at the omic levels. In this work we studied cellular responses to caffeine and coumarin by generating and integrating multi-omic data from transcriptomic, proteomic and phosphoproteomic experiments. We have shown that the methodology presented here is able to capture the complete chain of events from the first compound-induced changes at the phosphoproteome level to changes in gene expression induced by transcription factors and lastly to changes in protein abundance that further influence changes at the cellular level. In HepG2 cells we found the metabolism of lipids and general cellular stress to be dominant biological processes in response to caffeine and coumarin exposure, respectively. The phosphoproteomic changes were detected early in time, at very low concentrations and provided a fast adaptive cellular response to chemical exposure. Changes in protein abundance were found much less frequently than the transcriptomic changes and can be used, together with the transcriptomic changes, to facilitate a more complete understanding of pathway responses to chemical exposure.

**GRAPHIC ABSTRACT:** 
