## Supplementary material for "Using NAMs to characterize chemical bioactivity at the transcriptomic, proteomic and phosphoproteomic levels": Table S1

### Sheet: Table S1
Table S1. The number of detected transcripts, proteins and phosphosites.
Chemical treatment	Omics datasets	Exposure time	Number of identified features	Number of features passed pre-filtering	Percentage of features passed pre-filtering (%)
Caffeine	Transcriptomics	6 h	37637	16965	45.0753
		24 h	37637	16729	44.4483
	Proteomics	10 min	8179	6987	85.4261
		24 h	8179	6988	85.4383
	Phosphoproteomics	10 min	47236	27680	58.5994
		24 h	47236	23739	50.2562
Coumarin	Transcriptomics	6 h	58735	16080	27.3772
		24 h	58735	16080	27.3772
	Proteomics	10 min	6960	6230	89.5115
		24 h	6708	6001	89.4603
	Phosphoproteomics	10 min	28288	16541	58.4736
		24 h	24152	14157	58.6163
