## Supplementary material for "Using NAMs to characterize chemical bioactivity at the transcriptomic, proteomic and phosphoproteomic levels": Table S4-S5

### Sheet: Table S4
Table S4. Overlap of BMD-filtered dose responsive features for the caffeine multi-omics dataset.
Overlap of features among multi-omics datasets of caffeine	Number of overlap features	Features
Common features in "P10m#", "T6h$" and "T24h$$"	2	FABP3
		SIX4
Common features in "P24h##" and "T6h$$"	1	CDKN1A
Common features in "Ph24h**" and "Ph10m*"	537	A0AVK6
		A6NDB9
		A8CG34
		O00151
		O00159
		O00161
		O00231
		O00418
		O00512
		O00562
		O14497
		O14639
		O14686
		O14745
		O14974
		O14994
		O15014
		O15021
		O15027
		O15047
		O15056
		O15164
		O15173
		O15320
		O15403
		O15541
		O43159
		O43166
		O43290
		O43399
		O43426
		O43491
		O43572
		O43847
		O43896
		O60229
		O60271
		O60292
		O60343
		O60503
		O60506
		O60658
		O60664
		O60716
		O60784
		O60841
		O60885
		O75113
		O75122
		O75128
		O75151
		O75376
		O75385
		O75533
		O75665
		O75781
		O76024
		O94763
		O94826
		O94875
		O94880
		O94885
		O94964
		O95071
		O95149
		O95155
		O95359
		O95453
		O95573
		O95613
		O95684
		O95696
		O95785
		O95817
		O96018
		P00338
		P01106
		P02545
		P04792
		P05556
		P06400
		P08183
		P08235
		P08238
		P09972
		P0C7T5
		P10398
		P10451
		P10586
		P10588
		P11166
		P12830
		P15311
		P15822
		P15924
		P16144
		P18583
		P18887
		P19634
		P19838
		P21333
		P21359
		P21580
		P22392
		P22455
		P23527
		P25054
		P26045
		P26358
		P26651
		P27816
		P28290
		P29353
		P29374
		P29590
		P30307
		P30533
		P33240
		P33316
		P35568
		P35580
		P35658
		P37173
		P37275
		P38432
		P41182
		P41440
		P41743
		P42166
		P42167
		P42575
		P42858
		P46013
		P46019
		P46087
		P46100
		P46937
		P47974
		P48730
		P49327
		P49585
		P49790
		P49792
		P49959
		P50851
		P51825
		P52948
		P53804
		P53814
		P54198
		P55196
		P56537
		P56945
		P61006
		P61247
		P61978
		P62753
		P63241
		P67809
		P78347
		P78356
		P82094
		P98175
		Q00059
		Q00536
		Q00587
		Q01082
		Q01484
		Q02446
		Q02880
		Q02952
		Q03188
		Q05086
		Q05209
		Q05655
		Q06418
		Q06481
		Q06730
		Q06830
		Q07157
		Q07889
		Q08495
		Q09666
		Q0JRZ9
		Q10570
		Q12770
		Q12774
		Q12789
		Q12802
		Q12846
		Q12857
		Q12888
		Q13029
		Q13136
		Q13263
		Q13370
		Q13415
		Q13435
		Q13469
		Q13480
		Q13523
		Q13535
		Q13541
		Q13586
		Q13613
		Q13627
		Q13796
		Q14004
		Q14008
		Q14151
		Q14160
		Q14161
		Q14202
		Q14596
		Q14669
		Q14674
		Q14676
		Q14678
		Q14683
		Q14687
		Q14BN4
		Q14C86
		Q15036
		Q15154
		Q15417
		Q15555
		Q15599
		Q15648
		Q15652
		Q15751
		Q15811
		Q15911
		Q16512
		Q16513
		Q16625
		Q17R98
		Q27J81
		Q2KHR2
		Q2LD37
		Q2NKX8
		Q3KP66
		Q3MIN7
		Q3V6T2
		Q4KMP7
		Q4LE39
		Q52LW3
		Q53EP0
		Q53T59
		Q5JSH3
		Q5JSZ5
		Q5JTD0
		Q5JTV8
		Q5KSL6
		Q5QJE6
		Q5SSJ5
		Q5SYE7
		Q5T011
		Q5T1V6
		Q5T200
		Q5T3J3
		Q5T5P2
		Q5T5U3
		Q5T5X7
		Q5TH69
		Q5U5Q3
		Q5UIP0
		Q5VT06
		Q5VT52
		Q5VWG9
		Q5VWN6
		Q5VZ03
		Q5VZ89
		Q641Q2
		Q66K74
		Q68CZ2
		Q69YQ0
		Q6DCA0
		Q6IQ23
		Q6KC79
		Q6N021
		Q6P0Q8
		Q6P6C2
		Q6PIJ6
		Q6PJT7
		Q6PKG0
		Q6UB99
		Q6UN15
		Q6VN20
		Q6WKZ4
		Q6ZRV2
		Q6ZS17
		Q6ZUM4
		Q71RC2
		Q765P7
		Q7KZF4
		Q7KZI7
		Q7L2J0
		Q7Z2T5
		Q7Z2Z1
		Q7Z333
		Q7Z3C6
		Q7Z3K3
		Q7Z3T8
		Q7Z460
		Q7Z4H7
		Q7Z4V5
		Q7Z589
		Q7Z5J4
		Q7Z6E9
		Q7Z6Z7
		Q86SQ0
		Q86UE8
		Q86WB0
		Q86WC4
		Q86YS7
		Q86YV5
		Q8IUW5
		Q8IVL1
		Q8IVT2
		Q8IVT5
		Q8IWI9
		Q8IWX8
		Q8IX21
		Q8IXM2
		Q8IXS8
		Q8IY92
		Q8IYB3
		Q8IZ21
		Q8IZD4
		Q8N108
		Q8N1I0
		Q8N392
		Q8N4S0
		Q8NBP7
		Q8NC44
		Q8NC51
		Q8NC56
		Q8ND56
		Q8ND82
		Q8NDT2
		Q8NDX1
		Q8NF99
		Q8NFC6
		Q8NFD5
		Q8NI08
		Q8NI27
		Q8TBB5
		Q8TBC4
		Q8TC71
		Q8TCJ2
		Q8TD16
		Q8TD26
		Q8TDM6
		Q8TDY2
		Q8TDZ2
		Q8WU90
		Q8WUA4
		Q8WUB8
		Q8WVV4
		Q8WWI1
		Q8WWQ0
		Q8WXE0
		Q8WYB5
		Q8WYP5
		Q8WYQ5
		Q92508
		Q92545
		Q92574
		Q92614
		Q92628
		Q92667
		Q92692
		Q92734
		Q92738
		Q92766
		Q92785
		Q92786
		Q92834
		Q969G9
		Q969V6
		Q96A49
		Q96B21
		Q96BY7
		Q96C90
		Q96JG6
		Q96JM3
		Q96JQ2
		Q96JY6
		Q96L91
		Q96LT9
		Q96PU5
		Q96PY6
		Q96Q42
		Q96RK0
		Q96RL1
		Q96S38
		Q96SK2
		Q96T37
		Q96T58
		Q96TA1
		Q99447
		Q99490
		Q99543
		Q99549
		Q99569
		Q99700
		Q99808
		Q99856
		Q9BRD0
		Q9BRK4
		Q9BRS8
		Q9BRZ2
		Q9BSJ8
		Q9BTE6
		Q9BTU6
		Q9BW85
		Q9BWG6
		Q9BWQ6
		Q9BWT3
		Q9BX66
		Q9BXB4
		Q9BXP5
		Q9BY77
		Q9BY89
		Q9BZF1
		Q9BZL4
		Q9C0B0
		Q9C0B5
		Q9C0C2
		Q9C0C9
		Q9C0H9
		Q9GZU2
		Q9H0B6
		Q9H0D6
		Q9H0H5
		Q9H0U4
		Q9H1A4
		Q9H257
		Q9H2Y7
		Q9H307
		Q9H3Q1
		Q9H3T3
		Q9H3Z4
		Q9H4G0
		Q9H4L7
		Q9H4Z3
		Q9H501
		Q9H582
		Q9H5H4
		Q9H6A9
		Q9H6F5
		Q9H6Z4
		Q9H7E2
		Q9HA65
		Q9HAP2
		Q9HC35
		Q9HCH0
		Q9NPH3
		Q9NQ84
		Q9NQW6
		Q9NR09
		Q9NRA8
		Q9NRY4
		Q9NRZ9
		Q9NS87
		Q9NSC5
		Q9NSI8
		Q9NSK0
		Q9NTJ3
		Q9NUL3
		Q9NUQ6
		Q9NVC6
		Q9NWB6
		Q9NYB9
		Q9NYF3
		Q9NYF8
		Q9NYL2
		Q9NYV4
		Q9NZC9
		Q9NZN5
		Q9P0U3
		Q9P0V3
		Q9P107
		Q9P203
		Q9P206
		Q9P246
		Q9P278
		Q9UDT6
		Q9UDY2
		Q9UEY8
		Q9UGP4
		Q9UHB7
		Q9UHI6
		Q9UHR4
		Q9UHW9
		Q9UIQ6
		Q9UIS9
		Q9UJD0
		Q9UJM3
		Q9UJU6
		Q9UKK3
		Q9UKS6
		Q9ULD2
		Q9ULF5
		Q9ULJ8
		Q9ULU4
		Q9UMZ2
		Q9UN79
		Q9UNZ2
		Q9UPN3
		Q9UPN4
		Q9UPS8
		Q9UQ35
		Q9UQB8
		Q9Y2H5
		Q9Y2I7
		Q9Y2L9
		Q9Y2U8
		Q9Y3R5
		Q9Y3T9
		Q9Y446
		Q9Y485
		Q9Y4B5
		Q9Y4E1
		Q9Y4E8
		Q9Y4F1
		Q9Y4K1
		Q9Y5A9
		Q9Y5P4
		Q9Y618
		Q9Y666
		Q9Y6D5
		Q9Y6K1
		Q9Y6M7
		Q9Y6N7
		Q9Y6P5
		Q9Y6X4
Common features in "P24h##" and "T24h$$"	9	COX17
		NUCKS1
		GDAP1
		BANP
		PRNP
		FGD3
		ZBTB22
		CD320
		MICB
Common features in "P10m#" and "T24h$$"	11	ELOVL7
		NAT6
		TRIM3
		UQCC3
		IFI30
		COL4A2
		HLA-C
		HP
		TSEN2
		WBP2
		SGK3
Common features in "T6h$" and "T24h$$"	510	SLC7A10
		ADGRV1
		ATP6V1G2
		C1orf53
		LINC00346
		c4orf48
		c2orf76
		LINC01137
		C7orf55-LUC7L2
		LINC01003
		GSTO2
		SLC28A1
		cmc4
		TMEM256
		GRIN2C
		FKBPL
		CYP1A1
		TMEM156
		ZSCAN26
		BMF
		NECTIN4
		ZMIZ1-AS1
		IL23A
		WNK3
		MAP2K6
		ANGPTL4
		HR
		SLC17A2
		NAT8
		IL21R
		SLC6A19
		LCN8
		TNS4
		DPF3
		KLHDC7A
		LOC400706
		PFKFB3
		SLC16A6
		BTG2
		CLDN14
		RND1
		ugt2b4
		NPPA
		LOC105375624
		NUAK2
		PSMB9
		NLRC3
		TGM4
		AQP3
		PRODH
		hamp
		DDO
		KLHL30
		TGM5
		FZD7
		KCCAT211
		SRGAP3
		TRIM54
		ARHGAP30
		SAMD11
		NXPH3
		GAS6
		SLC22A15
		CLIP4
		IL11
		LOC102724571
		DUSP5
		LOC101927934
		GPAT3
		NCF2
		GKAP1
		PDE6C
		EFCAB10
		AKR1D1
		FRMPD2
		PMAIP1
		VWA5B2
		MX1
		CDKL4
		UCA1
		PINLYP
		CDKN2B
		PDZK1IP1
		PRRG4
		GAD1
		LINC01564
		SP6
		LINC01484
		LUCAT1
		SHD
		DUSP15
		TNS1
		LINC01119
		PLIN5
		MIR3142HG
		NMRAL2P
		SSTR2
		LOC101928595
		CCDC102B
		PGLYRP2
		CHRNA2
		ANGPTL3
		IGFBP1
		BTN3A2
		FKBP9P1
		TSACC
		PSMG3-AS1
		NHLRC1
		OPRL1
		PSTPIP1
		HECA
		ZSCAN9
		LFNG
		ST20
		ZSWIM4
		FOXN3-AS1
		Tgfbr3l
		PCDH1
		ENKUR
		CCDC102A
		SLC25A34
		ST14
		SERPINB8
		USP12
		IHH
		CXXC5
		RTBDN
		IFI27L2
		EVL
		LOC101927809
		HHIPL2
		TNNI3
		FAM65C
		sbk3
		PLIN4
		CXCR3
		LINC01219
		FST
		PI4K2B
		CCR10
		KLLN
		SSR4P1
		SLC22A1
		STAC3
		ZNF345
		MYH7B
		LOC105369340
		NDUFV2-AS1
		CYB561
		CTAGE7P
		aldh3a1
		GNMT
		SERPINA3
		BTN3A1
		RASSF8
		MMP24
		PAOX
		KIAA0040
		CHAC1
		IL34
		znf541
		CYSRT1
		RUNDC3B
		SKIL
		BIRC3
		METRNL
		SOCS1
		josd2
		LOC100506885
		LOC101926941
		HEY1
		NOXO1
		LRRC66
		AMPD3
		KLF4
		CCDC103
		fam166b
		LINC01191
		ELOVL3
		RSG1
		ERRFI1
		PSMD6-AS2
		SYT11
		SMOX
		KIAA0513
		ALDH8A1
		ZNF155
		KDM7A
		LOC100132077
		IGFALS
		TCP11L2
		CCDC170
		cemip
		LOC101928000
		GAL3ST4
		ACY3
		ZNF256
		DUSP4
		C2ORF54
		KCNJ4
		fxyd2
		GGT6
		SFRP4
		AGO4
		CRIP1
		CCDC68
		HS3ST5
		SYNGR3
		SMIM1
		G6PC
		RASD1
		PAGE1
		EPN3
		MIR5196
		LOC101927136
		NPAS1
		DAO
		ESPNL
		LY6D
		GVQW2
		DBP
		NUGGC
		SGPP2
		PRR15L
		TCEB3-AS1
		HBQ1
		tigd3
		LOC101927752
		SRRM3
		SPRY4
		ZNF382
		ZNF571
		AMIGO2
		MRAS
		ZNF569
		NUDT8
		PALLD
		C2CD4A
		TBX3
		GRB10
		GCLM
		SEC14L6
		natd1
		ADAMTS13
		ZDHHC11
		CD248
		MR1
		RGS2
		FAM43A
		CDC42EP5
		CLDN9
		MIR6510
		PCYOX1L
		TMC7
		SLC16A13
		tmem88b
		IFIH1
		UPB1
		FAM181A
		HES1
		ARHGAP40
		CELP
		c1orf116
		FN3K
		POLH
		ELFN1-AS1
		GSTM2
		CYP2D6
		FAM46B
		CHCHD10
		ZNF181
		HEPN1
		LURAP1L
		SULT1C2
		TRIM50
		IL17B
		c19orf70
		RGL1
		GDPGP1
		ADGRG5
		SNAI3-AS1
		MYL5
		LOC257396
		CCDC171
		SLC1A2
		CELF5
		TPGS1
		CYP4F2
		LOC101928710
		CLCF1
		ZIC5
		F12
		TMEM150B
		VPS37D
		EDN1
		ICAM2
		PYCRL
		LOC100506100
		SCAMP1-AS1
		TRPV4
		ASTN2
		TMEM82
		Lage3
		cass4
		PCYT1B
		LOC102724064
		SLC5A2
		CREBRF
		ZNF501
		PCMTD1
		CLDN19
		LINC00852
		TUT1
		LOC100129484
		PCED1B
		SHC3
		SSTR3
		AKR7A3
		NFE2
		CSGALNACT2
		LGALS2
		TMEM52
		ACSL6
		SLC7A11
		ITGB7
		IFRD1
		P2RY6
		USP2
		ANGPTL1
		ZNF26
		MAGIX
		CSGALNACT1
		TMEM8B
		HAS3
		SOWAHD
		TXNRD1
		NME3
		ZFP30
		PXK
		LOC105378853
		TLCD1
		N4BP2L2-IT2
		CISH
		UROC1
		JMY
		FNDC10
		DPYSL4
		NLRC5
		lime1
		TMA7
		SH2B3
		SLCO4C1
		GPR146
		MSRB2
		AXL
		CD58
		CCDC28B
		RNF224
		STAR
		CYGB
		LOC105370681
		MNX1-AS1
		VIPR1
		ZMYND10
		AGXT
		AOC4P
		AMOTL2
		PXMP2
		SPTSSB
		FGFBP3
		TRO
		CNTNAP3
		ZNF354A
		EID3
		EPO
		ZIC2
		AATK
		SNAI1
		FBXO30
		REC8
		GPM6B
		PPP1R26-AS1
		RAB31
		RAB3A
		FASLG
		SPOUT1
		NT5M
		ATP2B2
		EPPK1
		S1PR5
		ABHD4
		SLC19A2
		DHX58
		APOBEC3F
		LOC101927027
		CDH15
		PLEKHM3
		tas1r3
		C6orf223
		TSPEAR
		RBM27
		ZNF37A
		OXCT2
		PLPP7
		LOC101929705
		TAS1R1
		RNFT2
		FRMD4B
		SLC34A3
		RBM24
		TMEM121
		VSNL1
		BAHCC1
		POLN
		PARP10
		PTPRH
		BHLHA15
		LOC101927056
		ZNF773
		NR3C1
		LEAP2
		GLOD5
		PLAG1
		Inafm1
		SNHG19
		POLR2L
		PICSAR
		ZNF227
		MROH6
		MBL2
		AKR1C2
		GGACT
		MUC13
		CEL
		MROH8
		SYNC
		CHMP4C
		ASPRV1
		PKI55
		CHRNE
		UGCG
		ZDHHC23
		GAREM1
		ALPL
		MPZL3
		C10orf10
		ZNF747
		HNF4G
		KIF3C
		PIM1
		FAM135A
		FBXO8
		KCTD6
		CHADL
		ZNF551
		CCDC159
		ARHGAP23
		GAB2
		GPT
		KLF10
		CNTNAP3B
		OSBP2
		RCBTB2
		CPEB4
		MTMR11
		PDGFRB
		FOXP4-AS1
		MKLN1-AS
		MVK
		YPEL2
		RAB43
		POLA2
		ANKAR
		AIM1L
		RGMB
		C19orf33
		RHBDL2
		ASB9
		EVI5L
		BORCS6
		CGN
		ITPR1
		C1orf56
		SCGN
		NDUFB1
		SAC3D1
		LINC00511
		CEP76
		HCP5
		ST3GAL6
		ZNF529
		GNB1L
		syt8
		TRIM22
		ATP6V0E2-AS1
		ALDH3B1
		GPR143
		ZNF385C
		COPS9
		Snhg7
		ABHD11
		LOC101928707
		SWSAP1
		ZNF772
		NUPR1
		ZC2HC1A
		PMP22
		CIDEC
		ZKSCAN8
		AGO2
$: T6h, Transcriptomics dataset for 6 h treatment
$$: T24h, Transcriptomics dataset for 24 h treatment
#: P10m, Proteomics dataset for 10 min treatment
##: P24h, Proteomics dataset for 24 h treatment
*: Ph10m, Phosphoproteomics dataset for 10 min treatment
**: Ph24h, Phosphoproteomics dataset for 24 h treatment

### Sheet: Table S5
Table S5. Overlap of GO terms and Reactome pathways for the caffeine multi-omics dataset based on the BMD-filtered dose responsive features.
Overlap of GO and Reactome pathways among multi-omics datasets of caffeine	Number of overlap pathways	Term
Common pathways in "P10m#", "P24h##", "T24h$$" and "Ph24h**"	1	GO:0005515~protein binding
Common pathways in "P24h##", "T24h$$" and "Ph24h**"	2	GO:0005634~nucleus
		GO:0005829~cytosol
Common pathways in "T6h$", "T24h$$" and "Ph24h**"	6	R-HSA-212436~Generic Transcription Pathway
		GO:0003676~nucleic acid binding
		GO:0046872~metal ion binding
		GO:0006355~regulation of transcription, DNA-templated
		GO:0043524~negative regulation of neuron apoptotic process
		GO:0042149~cellular response to glucose starvation
Common pathways in "P24h##", "Ph24h**" and "Ph10m*"	1	R-HSA-199991~Membrane Trafficking
Common pathways in "T24h$$", "Ph24h**" and "Ph10m*"	6	R-HSA-2500257~Resolution of Sister Chromatid Cohesion
		R-HSA-68877~Mitotic Prometaphase
		R-HSA-5663220~RHO GTPases Activate Formins
		R-HSA-380270~Recruitment of mitotic centrosome proteins and complexes
		R-HSA-380259~Loss of Nlp from mitotic centrosomes
		R-HSA-5693568~Resolution of D-loop Structures through Holliday Junction Intermediates
Common pathways in "P24h##" and "T24h$$"	1	GO:0005814~centriole
Common pathways in "T6h$" and "T24h$$"	9	GO:0017147~Wnt-protein binding
		GO:0005102~receptor binding
		GO:0005622~intracellular
		GO:0030148~sphingolipid biosynthetic process
		GO:0006081~cellular aldehyde metabolic process
		GO:0003700~transcription factor activity, sequence-specific DNA binding
		GO:0055114~oxidation-reduction process
		GO:0071333~cellular response to glucose stimulus
		GO:0006979~response to oxidative stress
Common pathways in "P24h##" and "Ph24h**"	4	GO:0045121~membrane raft
		GO:0007049~cell cycle
		GO:0005654~nucleoplasm
		GO:0043066~negative regulation of apoptotic process
Common pathways in "T6h$" and "Ph24h**"	3	GO:0045746~negative regulation of Notch signaling pathway
		GO:0007165~signal transduction
		GO:0005923~bicellular tight junction
Common pathways in "T24h$$" and "Ph24h**"	24	GO:0005815~microtubule organizing center
		R-HSA-5620912~Anchoring of the basal body to the plasma membrane
		GO:0005813~centrosome
		GO:0036297~interstrand cross-link repair
		R-HSA-2565942~Regulation of PLK1 Activity at G2/M Transition
		R-HSA-6783310~Fanconi Anemia Pathway
		GO:0016477~cell migration
		GO:1901796~regulation of signal transduction by p53 class mediator
		GO:0000086~G2/M transition of mitotic cell cycle
		GO:0006974~cellular response to DNA damage stimulus
		GO:0003677~DNA binding
		GO:0051301~cell division
		GO:0032922~circadian regulation of gene expression
		GO:0004674~protein serine/threonine kinase activity
		GO:0006915~apoptotic process
		GO:0005737~cytoplasm
		GO:0019901~protein kinase binding
		GO:0000785~chromatin
		GO:0043231~intracellular membrane-bounded organelle
		GO:0051726~regulation of cell cycle
		GO:0006281~DNA repair
		GO:0006260~DNA replication
		GO:0031252~cell leading edge
		GO:0004518~nuclease activity
Common pathways in "T24h$$" and "Ph10m*"	3	R-HSA-5693616~Presynaptic phase of homologous DNA pairing and strand exchange
		R-HSA-5685942~HDR through Homologous Recombination (HRR)
		R-HSA-1538133~G0 and Early G1
Common pathways in "Ph24h**" and "Ph10m*"	124	R-HSA-5693571~Nonhomologous End-Joining (NHEJ)
		R-HSA-9013422~RHOBTB1 GTPase cycle
		R-HSA-428890~Role of ABL in ROBO-SLIT signaling
		R-HSA-5693532~DNA Double-Strand Break Repair
		R-HSA-5619102~SLC transporter disorders
		R-HSA-72187~mRNA 3'-end processing
		R-HSA-73856~RNA Polymerase II Transcription Termination
		R-HSA-159236~Transport of Mature mRNA derived from an Intron-Containing Transcript
		R-HSA-5693538~Homology Directed Repair
		R-HSA-72203~Processing of Capped Intron-Containing Pre-mRNA
		R-HSA-72202~Transport of Mature Transcript to Cytoplasm
		R-HSA-72172~mRNA Splicing
		R-HSA-5693537~Resolution of D-Loop Structures
		R-HSA-4615885~SUMOylation of DNA replication proteins
		R-HSA-72163~mRNA Splicing - Major Pathway
		R-HSA-3232142~SUMOylation of ubiquitinylation proteins
		R-HSA-72306~tRNA processing
		R-HSA-4570464~SUMOylation of RNA binding proteins
		R-HSA-170822~Regulation of Glucokinase by Glucokinase Regulatory Protein
		R-HSA-5619107~Defective TPR may confer susceptibility towards thyroid papillary carcinoma (TPC)
		R-HSA-168271~Transport of Ribonucleoproteins into the Host Nucleus
		R-HSA-168274~Export of Viral Ribonucleoproteins from Nucleus
		R-HSA-180910~Vpr-mediated nuclear import of PICs
		R-HSA-165054~Rev-mediated nuclear export of HIV RNA
		R-HSA-159227~Transport of the SLBP independent Mature mRNA
		R-HSA-4085377~SUMOylation of SUMOylation proteins
		R-HSA-159230~Transport of the SLBP Dependant Mature mRNA
		R-HSA-176033~Interactions of Vpr with host cellular proteins
		R-HSA-168276~NS1 Mediated Effects on Host Pathways
		R-HSA-4551638~SUMOylation of chromatin organization proteins
		R-HSA-194441~Metabolism of non-coding RNA
		R-HSA-191859~snRNP Assembly
		R-HSA-3371556~Cellular response to heat stress
		R-HSA-168325~Viral Messenger RNA Synthesis
		R-HSA-6784531~tRNA processing in the nucleus
		R-HSA-159231~Transport of Mature mRNA Derived from an Intronless Transcript
		R-HSA-159234~Transport of Mature mRNAs Derived from Intronless Transcripts
		R-HSA-180746~Nuclear import of Rev protein
		R-HSA-177243~Interactions of Rev with host cellular proteins
		R-HSA-3108214~SUMOylation of DNA damage response and repair proteins
		R-HSA-3371453~Regulation of HSF1-mediated heat shock response
		R-HSA-176187~Activation of ATR in response to replication stress
		R-HSA-9696264~RND3 GTPase cycle
		R-HSA-1483255~PI Metabolism
		R-HSA-1660499~Synthesis of PIPs at the plasma membrane
		R-HSA-9696270~RND2 GTPase cycle
		R-HSA-9696273~RND1 GTPase cycle
		R-HSA-2990846~SUMOylation
		R-HSA-3108232~SUMO E3 ligases SUMOylate target proteins
		R-HSA-69620~Cell Cycle Checkpoints
		R-HSA-351906~Apoptotic cleavage of cell adhesion proteins
		R-HSA-2995410~Nuclear Envelope (NE) Reassembly
		R-HSA-9013106~RHOC GTPase cycle
		R-HSA-8953854~Metabolism of RNA
		R-HSA-70171~Glycolysis
		R-HSA-5357801~Programmed Cell Death
		R-HSA-69242~S Phase
		R-HSA-68875~Mitotic Prophase
		R-HSA-9013026~RHOB GTPase cycle
		R-HSA-9013405~RHOD GTPase cycle
		R-HSA-9706574~RHOBTB GTPase Cycle
		R-HSA-3700989~Transcriptional Regulation by TP53
		R-HSA-195258~RHO GTPase Effectors
		R-HSA-9035034~RHOF GTPase cycle
		R-HSA-69618~Mitotic Spindle Checkpoint
		R-HSA-73894~DNA Repair
		R-HSA-68882~Mitotic Anaphase
		R-HSA-2555396~Mitotic Metaphase and Anaphase
		R-HSA-3301854~Nuclear Pore Complex (NPC) Disassembly
		R-HSA-162906~HIV Infection
		R-HSA-2467813~Separation of Sister Chromatids
		R-HSA-9609646~HCMV Infection
		R-HSA-9716542~Signaling by Rho GTPases, Miro GTPases and RHOBTB3
		R-HSA-194315~Signaling by Rho GTPases
		R-HSA-2980766~Nuclear Envelope Breakdown
		R-HSA-74160~Gene expression (Transcription)
		R-HSA-9013423~RAC3 GTPase cycle
		R-HSA-9013418~RHOBTB2 GTPase cycle
		R-HSA-9609690~HCMV Early Events
		R-HSA-111465~Apoptotic cleavage of cellular proteins
		R-HSA-75153~Apoptotic execution phase
		R-HSA-73857~RNA Polymerase II Transcription
		R-HSA-3899300~SUMOylation of transcription cofactors
		R-HSA-162599~Late Phase of HIV Life Cycle
		R-HSA-162587~HIV Life Cycle
		R-HSA-9012999~RHO GTPase cycle
		R-HSA-6811442~Intra-Golgi and retrograde Golgi-to-ER traffic
		R-HSA-141444~Amplification of signal from unattached kinetochores via a MAD2 inhibitory signal
		R-HSA-141424~Amplification of signal from the kinetochores
		R-HSA-4419969~Depolymerisation of the Nuclear Lamina
		R-HSA-5653656~Vesicle-mediated transport
		R-HSA-162582~Signal Transduction
		R-HSA-4839726~Chromatin organization
		R-HSA-3247509~Chromatin modifying enzymes
		R-HSA-9013406~RHOQ GTPase cycle
		R-HSA-1643685~Disease
		R-HSA-9013409~RHOJ GTPase cycle
		R-HSA-68886~M Phase
		R-HSA-9013148~CDC42 GTPase cycle
		R-HSA-1640170~Cell Cycle
		R-HSA-9007101~Rab regulation of trafficking
		R-HSA-9013404~RAC2 GTPase cycle
		R-HSA-2262752~Cellular responses to stress
		R-HSA-8953897~Cellular responses to stimuli
		R-HSA-8980692~RHOA GTPase cycle
		R-HSA-70326~Glucose metabolism
		R-HSA-1500931~Cell-Cell communication
		R-HSA-9013149~RAC1 GTPase cycle
		R-HSA-69278~Cell Cycle, Mitotic
		R-HSA-204998~Cell death signalling via NRAGE, NRIF and NADE
		R-HSA-5663202~Diseases of signal transduction by growth factor receptors and second messengers
		R-HSA-193648~NRAGE signals death through JNK
		R-HSA-9700206~Signaling by ALK in cancer
		R-HSA-9725370~Signaling by ALK fusions and activated point mutants
		R-HSA-193704~p75 NTR receptor-mediated signalling
		R-HSA-73887~Death Receptor Signalling
		R-HSA-9013408~RHOG GTPase cycle
		R-HSA-9648025~EML4 and NUDC in mitotic spindle formation
		R-HSA-380284~Loss of proteins required for interphase microtubule organization from the centrosome
		R-HSA-380287~Centrosome maturation
		R-HSA-2029482~Regulation of actin dynamics for phagocytic cup formation
		R-HSA-8854518~AURKA Activation by TPX2
		R-HSA-9006936~Signaling by TGFB family members
		R-HSA-170834~Signaling by TGF-beta Receptor Complex
$: T6h, Transcriptomics dataset for 6 h treatment
$$: T24h, Transcriptomics dataset for 24 h treatment
#: P10m, Proteomics dataset for 10 min treatment
##: P24h, Proteomics dataset for 24 h treatment
*: Ph10m, Phosphoproteomics dataset for 10 min treatment
**: Ph24h, Phosphoproteomics dataset for 24 h treatment
