## Supplementary material for "Using NAMs to characterize chemical bioactivity at the transcriptomic, proteomic and phosphoproteomic levels": Table S10-S11

### Sheet: Table S10
Table S10. Overlap of differentially expressed features for the coumarin multi-omics dataset.
Overlap of features among multi-omics datasets of coumarin	Number of overlap features	Features
Common features in "P10m#", "P24h##", "Ph10m*" and "Ph24h**"	1	AKT1S1
Common features in "P10m#", "P24h##" and "Ph10m*"	1	PTMA
Common features in "P10m#", "P24h##" and "Ph24h**"	2	BASP1
		HN1L
Common features in "P10m#", "Ph10m*" and "Ph24h**"	3	RPLP2
		HMGA1
		KIAA1522
Common features in "P24h##", "Ph10m*" and "Ph24h**"	2	EME1
		NUCKS1
Common features in "T24h$$", "Ph10m*" and "Ph24h**":	2	EIF4EBP1
		FAM129A
Common features in "P10m#" and "P24h##"	17	CLTB
		CALM1
		NUCB2
		FAM127A
		NDUFA4
		MRPL12
		MANF
		HSPE1
		TMSB4X
		FAU
		SLC35F6
		CCDC12
		USMG5
		CHMP4A
		UQCR10
		HN1
		LSM2
Common features in "T6h$" and "T24h$$"	28	CHAC1
		adm2
		RP3-375P9.2
		TRIB3
		PSPH
		STC2
		PCK2
		GPT2
		NUPR1
		CEBPB
		ENSG00000285976
		CEBPG
		CARS
		GDF15
		JUN
		PMAIP1
		SESN2
		HOXB9
		DDIT3
		ATF3
		KLF4
		INHBE
		GRB10
		LINC00662
		DDR2
		ASNS
		HEY2
		PPM1E
Common features in "P24h##" and "T24h$$"	5	S100P
		RPS28
		RPL38
		ATP5I
		NDUFB1
Common features in "P10m#" and "Ph10m*"	3	SACS
		GVINP1
		DROSHA
Common features in "P24h##" and "Ph10m*"	4	CLN6
		RPS6KB1
		FAM134A
		ZBTB1
Common features in "T24h$$" and "Ph10m*"	1	BEST1
Common features in "P10m#" and "Ph24h**"	3	PFN1
		PFDN4
		ARGLU1
Common features in "P24h##" and "Ph24h**"	12	SRSF6
		LRRC7
		KIF13B
		MRGBP
		PRKAB1
		BET1
		PEX19
		CUX1
		JADE3
		TCEAL3
		NUFIP1
		SMNDC1
Common features in "T24h$$" and "Ph24h**"	3	AARS
		TCEA1
		JPH1
Common features in "Ph10m*" and "Ph24h**"	309	ARHGEF10
		MED24
		NFAT5
		SSFA2
		PPP1R2
		MAP1B
		NASP
		EMD
		STX4
		NAB2
		HDGFRP2
		ZC3HC1
		CHAMP1
		BCLAF1
		LIMD1
		ZNHIT2
		TACC1
		BOD1L1
		CXorf38
		PKP4
		PPP1R12C
		GAPDH
		PPP1R12A
		RANGAP1
		PARD3
		RPS6KC1
		MYBBP1A
		IRS2
		SAMD1
		PAK3
		PHF10
		DNAH7
		IL1RAP
		AP3D1
		SYNJ1
		TBC1D4
		TACC2
		MAPT
		RPS9
		NUP153
		AFF1
		SMTN
		RBM6
		FADD
		EIF3A
		COBLL1
		FAM21A
		RNF168
		FLCN
		NUP133
		CDCA7L
		RSF1
		SETD5
		THRAP3
		GIT1
		NOC2L
		PUS1
		PPM1D
		WHSC1
		GSK3B
		LRRC47
		SENP3
		LIMA1
		SLC4A7
		PRRC2A
		TLE3
		ALKBH5
		SETD1A
		EPB41L2
		EGFR
		VIM
		HNRNPA1
		VCL
		FOXC1
		PRPF4B
		PRKG1
		TCEB3
		RRP1B
		CHD4
		PRRC2B
		DCAF10
		CEP350
		PTRF
		FGD6
		FAM122B
		RCOR2
		STAG2
		VANGL1
		OTUD5
		GRAMD3
		PHF12
		PKP2
		IRF2BPL
		PEAK1
		DAXX
		SUFU
		MCM2
		HDAC7
		PDS5B
		HPS5
		FLNB
		STK10
		HNRNPC
		JUP
		TCP1
		APC
		CLC
		AHNAK
		AKAP13
		TP53BP1
		FOXF1
		NFX1
		TCOF1
		MAPK6
		ARID4B
		FNBP1L
		CRYBG3
		ANKRD12
		MTSS1L
		HUWE1
		LUZP1
		FCHSD1
		C9orf40
		RBM12B
		MIER1
		LMO7
		PRPF31
		ARHGEF2
		PAPOLG
		PARVA
		POLR3E
		FAM53C
		ARHGAP23
		NYAP2
		ZMYND8
		SRRM2
		MAP4
		TRA2B
		RAB3IP
		LARP1
		KIAA1598
		POM121C
		DDX3X
		SEC16A
		CASC3
		CD3EAP
		NUPL2
		TGFB1I1
		HTATSF1
		STRN
		SPAG9
		EIF5B
		MITF
		NCOR1
		VPS26A
		RSL1D1
		UBR5
		ZBTB7A
		OXSR1
		BAG3
		LMNA
		HMGN1
		KRT18
		EPRS
		RPS17L
		DSP
		UBTF
		SON
		LIG1
		NCL
		UBA1
		EIF4B
		MARCKS
		NKTR
		MCM4
		COIL
		CAP2
		NAA10
		EPS15
		NOP2
		ATRX
		YAP1
		MARCKSL1
		ERF
		RPL14
		HCFC1
		MSH6
		NUP98
		ACLY
		SUB1
		ATN1
		SRPK2
		TMF1
		DST
		MLLT1
		CENPC
		PTPN12
		TJP1
		DMWD
		PPFIA1
		SAFB2
		SCRIB
		GIT2
		CTTN
		SLBP
		BMS1
		NAA30
		NOLC1
		GAPVD1
		PCM1
		JMJD1C
		DPYSL2
		INF2
		WDR44
		DNTTIP2
		CEP170
		ARHGAP21
		SH3PXD2A
		ZNF318
		ARHGAP17
		ATAD2
		FIP1L1
		CRTC3
		ATF7IP
		RAB11FIP1
		NFXL1
		SRCAP
		MARK2
		SH3BP5L
		GPRIN1
		POGZ
		BCL9L
		PHLDB1
		PPFIBP1
		PROSER2
		RALGPS2
		ARHGAP12
		PNPLA6
		SRRM1
		PHACTR4
		RPTOR
		ZNF687
		AFAP1
		SERBP1
		NFATC2IP
		EHBP1
		RBM15B
		TOR1AIP2
		SNIP1
		ZC3H15
		LARP4B
		SMARCC1
		C18orf25
		REPS1
		CCDC97
		EDC3
		AJUBA
		IWS1
		RBM15
		SPEN
		MPHOSPH8
		HNRNPUL1
		HIRIP3
		BRIP1
		SRRT
		KIAA1671
		REXO4
		RBSN
		ACBD3
		DSN1
		SCAF1
		CWC22
		RPRD1B
		ANLN
		ASH1L
		ARHGAP35
		ABI2
		CDK12
		USP36
		AFF4
		FAM208A
		ACIN1
		EXO1
		KDM2A
		KCTD3
		NCOR2
		CTAGE5
		SF3B1
		CDK9
		EEF1A1P5
		FOXK1
		KMT2A
		NSUN2
		TRIM28
		ZKSCAN8
		ADRM1
		MYPN
		C2CD5
		PPHLN1
		RFFL
		TRERF1
		CDC5L
		BMP2K
		MDN1
		TJP2
		GTF3C4
		GTF3C1
		NAV2
		TTN
$: T6h, Transcriptomics dataset for 6 h treatment
$$: T24h, Transcriptomics dataset for 24 h treatment
#: P10m, Proteomics dataset for 10 min treatment
##: P24h, Proteomics dataset for 24 h treatment
*: Ph10m, Phosphoproteomics dataset for 10 min treatment
**: Ph24h, Phosphoproteomics dataset for 24 h treatment

### Sheet: Table S11
Table S11. Overlap of GO terms and Reactome pathways for the coumarin multi-omics dataset based on the differentially expressed features.
Overlap of GO and Reactome pathways among multi-omics datasets of coumarin	Number of overlap pathways	Term
Common pathways in "P10m#", "T24h$$", "P24h##", "Ph10m*" and "Ph24h**"	1	GO:0005829~cytosol
Common pathways in "P10m#", "T24h$$", "P24h##" and "Ph24h**"	5	R-HSA-72613~Eukaryotic Translation Initiation
		R-HSA-72737~Cap-dependent Translation Initiation
		R-HSA-168255~Influenza Infection
		R-HSA-2262752~Cellular responses to stress
		R-HSA-8953897~Cellular responses to stimuli
Common pathways in "T6h$", "T24h$$", "Ph10m*" and "Ph24h**"	1	GO:0045893~positive regulation of transcription, DNA-templated
Common pathways in "P10m#", "P24h##", "Ph10m*" and "Ph24h**"	7	GO:0003723~RNA binding
		GO:0019083~viral transcription
		GO:0006413~translational initiation
		GO:0005515~protein binding
		R-HSA-8953854~Metabolism of RNA
		GO:0005654~nucleoplasm
		GO:0005737~cytoplasm
Common pathways in "P10m#", "T24h$$" and "P24h##"	12	R-HSA-9010553~Regulation of expression of SLITs and ROBOs
		GO:0002181~cytoplasmic translation
		GO:0006614~SRP-dependent cotranslational protein targeting to membrane
		R-HSA-192823~Viral mRNA Translation
		R-HSA-156902~Peptide chain elongation
		R-HSA-2408557~Selenocysteine synthesis
		R-HSA-72764~Eukaryotic Translation Termination
		R-HSA-156842~Eukaryotic Translation Elongation
		R-HSA-9711097~Cellular response to starvation
		R-HSA-975956~Nonsense Mediated Decay (NMD) independent of the Exon Junction Complex (EJC)
		R-HSA-9633012~Response of EIF2AK4 (GCN2) to amino acid deficiency
		R-HSA-72689~Formation of a pool of free 40S subunits
Common pathways in "P10m#", "T24h$$" and "Ph10m*"	1	R-HSA-9675108~Nervous system development
Common pathways in "P10m#", "T24h$$" and "Ph24h**"	1	GO:0051082~unfolded protein binding
Common pathways in "P10m#", "P24h##" and "Ph24h**"	6	GO:0000184~nuclear-transcribed mRNA catabolic process, nonsense-mediated decay
		R-HSA-72706~GTP hydrolysis and joining of the 60S ribosomal subunit
		R-HSA-168273~Influenza Viral RNA Transcription and Replication
		R-HSA-6791226~Major pathway of rRNA processing in the nucleolus and cytosol
		R-HSA-8868773~rRNA processing in the nucleus and cytosol
		R-HSA-72312~rRNA processing
Common pathways in "T6h$", "Ph10m*" and "Ph24h**"	1	GO:0042802~identical protein binding
Common pathways in "P10m#", "Ph10m*" and "Ph24h**"	2	GO:0005634~nucleus
		GO:0005925~focal adhesion
Common pathways in "T24h$$", "Ph10m*" and "Ph24h**"	12	GO:0000122~negative regulation of transcription from RNA polymerase II promoter
		GO:0045944~positive regulation of transcription from RNA polymerase II promoter
		GO:0061629~RNA polymerase II sequence-specific DNA binding transcription factor binding
		GO:0000785~chromatin
		GO:0003677~DNA binding
		GO:0032993~protein-DNA complex
		GO:0008134~transcription factor binding
		R-HSA-187037~Signaling by NTRK1 (TRKA)
		GO:0006357~regulation of transcription from RNA polymerase II promoter
		GO:0005667~transcription factor complex
		GO:0044877~macromolecular complex binding
		GO:0005730~nucleolus
Common pathways in "P24h##", "Ph10m*" and "Ph24h**"	10	R-HSA-5653656~Vesicle-mediated transport
		R-HSA-199991~Membrane Trafficking
		R-HSA-72163~mRNA Splicing - Major Pathway
		R-HSA-72172~mRNA Splicing
		GO:0000398~mRNA splicing, via spliceosome
		R-HSA-72203~Processing of Capped Intron-Containing Pre-mRNA
		GO:0000776~kinetochore
		R-HSA-165159~MTOR signalling
		R-HSA-166208~mTORC1-mediated signalling
		GO:0005635~nuclear envelope
Common pathways in "T6h$" and "T24h$$"	1	GO:0009636~response to toxic substance
Common pathways in "P10m#" and "T24h$$"	2	R-HSA-422475~Axon guidance
		R-HSA-71291~Metabolism of amino acids and derivatives
Common pathways in "T6h$" and "P24h##"	1	GO:0042803~protein homodimerization activity
Common pathways in "P10m#" and "P24h##"	20	GO:0003735~structural constituent of ribosome
		GO:0006412~translation
		R-HSA-72766~Translation
		GO:0005840~ribosome
		GO:0022626~cytosolic ribosome
		R-HSA-156827~L13a-mediated translational silencing of Ceruloplasmin expression
		R-HSA-1799339~SRP-dependent cotranslational protein targeting to membrane
		R-HSA-927802~Nonsense-Mediated Decay (NMD)
		R-HSA-975957~Nonsense Mediated Decay (NMD) enhanced by the Exon Junction Complex (EJC)
		R-HSA-2408522~Selenoamino acid metabolism
		GO:0022627~cytosolic small ribosomal subunit
		GO:0005743~mitochondrial inner membrane
		GO:0005739~mitochondrion
		GO:0070062~extracellular exosome
		GO:0097352~autophagosome maturation
		GO:0022625~cytosolic large ribosomal subunit
		R-HSA-72695~Formation of the ternary complex, and subsequently, the 43S complex
		R-HSA-72649~Translation initiation complex formation
		R-HSA-72702~Ribosomal scanning and start codon recognition
		R-HSA-72662~Activation of the mRNA upon binding of the cap-binding complex and eIFs, and subsequent binding to 43S
Common pathways in "T24h$$" and "Ph10m*":	3	GO:0010628~positive regulation of gene expression
		GO:0001102~RNA polymerase II activating transcription factor binding
		GO:0000791~euchromatin
Common pathways in "P24h##" and "Ph10m*"	1	GO:0071005~U2-type precatalytic spliceosome
Common pathways in "P10m#" and "Ph24h**"	3	R-HSA-376176~Signaling by ROBO receptors
		GO:0006457~protein folding
		R-HSA-5663205~Infectious disease
Common pathways in "T24h$$" and "Ph24h**"	7	GO:0090575~RNA polymerase II transcription factor complex
		GO:0009925~basal plasma membrane
		GO:0000976~transcription regulatory region sequence-specific DNA binding
		R-HSA-198725~Nuclear Events (kinase and transcription factor activation)
		R-HSA-166520~Signaling by NTRKs
		GO:0016323~basolateral plasma membrane
		GO:0006351~transcription, DNA-templated
Common pathways in "P24h##" and "Ph24h**"	5	GO:0042788~polysomal ribosome
		GO:0034774~secretory granule lumen
		GO:1904813~ficolin-1-rich granule lumen
		GO:0005643~nuclear pore
		R-HSA-73856~RNA Polymerase II Transcription Termination
Common pathways in "Ph10m*" and "Ph24h**"	268	R-HSA-9012999~RHO GTPase cycle
		R-HSA-194315~Signaling by Rho GTPases
		R-HSA-9716542~Signaling by Rho GTPases, Miro GTPases and RHOBTB3
		GO:0003714~transcription corepressor activity
		GO:0042393~histone binding
		GO:0045296~cadherin binding
		GO:0016020~membrane
		GO:0003682~chromatin binding
		R-HSA-9013409~RHOJ GTPase cycle
		GO:0005912~adherens junction
		GO:0051301~cell division
		GO:0015629~actin cytoskeleton
		R-HSA-9013406~RHOQ GTPase cycle
		GO:0003713~transcription coactivator activity
		GO:0003779~actin binding
		GO:0031965~nuclear membrane
		GO:0006338~chromatin remodeling
		R-HSA-111465~Apoptotic cleavage of cellular proteins
		R-HSA-162582~Signal Transduction
		GO:0030036~actin cytoskeleton organization
		GO:0004672~protein kinase activity
		GO:0019901~protein kinase binding
		R-HSA-9013148~CDC42 GTPase cycle
		GO:0016032~viral process
		GO:0016607~nuclear speck
		GO:0000226~microtubule cytoskeleton organization
		GO:0045892~negative regulation of transcription, DNA-templated
		GO:0006325~chromatin organization
		GO:0016604~nuclear body
		GO:0032991~macromolecular complex
		GO:0030027~lamellipodium
		GO:0005815~microtubule organizing center
		GO:0070507~regulation of microtubule cytoskeleton organization
		GO:0008380~RNA splicing
		R-HSA-75153~Apoptotic execution phase
		R-HSA-9013149~RAC1 GTPase cycle
		GO:0004674~protein serine/threonine kinase activity
		R-HSA-1640170~Cell Cycle
		R-HSA-9013026~RHOB GTPase cycle
		R-HSA-8980692~RHOA GTPase cycle
		GO:0006468~protein phosphorylation
		R-HSA-9013106~RHOC GTPase cycle
		GO:0006281~DNA repair
		R-HSA-9013424~RHOV GTPase cycle
		GO:0005694~chromosome
		GO:0006355~regulation of transcription, DNA-templated
		GO:0000777~condensed chromosome kinetochore
		GO:0000118~histone deacetylase complex
		GO:0004712~protein serine/threonine/tyrosine kinase activity
		R-HSA-9013420~RHOU GTPase cycle
		GO:0044291~cell-cell contact zone
		R-HSA-9013423~RAC3 GTPase cycle
		GO:0007049~cell cycle
		GO:0005938~cell cortex
		GO:0005524~ATP binding
		GO:0005856~cytoskeleton
		GO:0048471~perinuclear region of cytoplasm
		R-HSA-9013422~RHOBTB1 GTPase cycle
		GO:0043547~positive regulation of GTPase activity
		R-HSA-9013404~RAC2 GTPase cycle
		GO:0071013~catalytic step 2 spliceosome
		GO:0043484~regulation of RNA splicing
		R-HSA-69278~Cell Cycle, Mitotic
		GO:0007010~cytoskeleton organization
		GO:0006397~mRNA processing
		GO:0003712~transcription cofactor activity
		GO:0031929~TOR signaling
		GO:0030018~Z disc
		GO:0061024~membrane organization
		GO:0000792~heterochromatin
		GO:1900034~regulation of cellular response to heat
		R-HSA-9696264~RND3 GTPase cycle
		GO:0017124~SH3 domain binding
		GO:0035371~microtubule plus-end
		GO:1990904~ribonucleoprotein complex
		GO:0035556~intracellular signal transduction
		GO:0005813~centrosome
		GO:0000278~mitotic cell cycle
		GO:0006406~mRNA export from nucleus
		R-HSA-2500257~Resolution of Sister Chromatid Cohesion
		GO:0007052~mitotic spindle organization
		GO:0050684~regulation of mRNA processing
		R-HSA-68877~Mitotic Prometaphase
		R-HSA-9706574~RHOBTB GTPase Cycle
		GO:0031267~small GTPase binding
		GO:0030424~axon
		GO:0005874~microtubule
		GO:0046777~protein autophosphorylation
		GO:0005096~GTPase activator activity
		GO:0032147~activation of protein kinase activity
		GO:0072686~mitotic spindle
		GO:0006110~regulation of glycolytic process
		GO:0030054~cell junction
		GO:0008017~microtubule binding
		GO:0051056~regulation of small GTPase mediated signal transduction
		GO:0001726~ruffle
		GO:0045945~positive regulation of transcription from RNA polymerase III promoter
		GO:0017053~transcriptional repressor complex
		R-HSA-74160~Gene expression (Transcription)
		R-HSA-9013405~RHOD GTPase cycle
		GO:0051028~mRNA transport
		GO:0000381~regulation of alternative mRNA splicing, via spliceosome
		GO:0001510~RNA methylation
		R-HSA-9725370~Signaling by ALK fusions and activated point mutants
		R-HSA-9700206~Signaling by ALK in cancer
		GO:0071364~cellular response to epidermal growth factor stimulus
		GO:0071889~14-3-3 protein binding
		GO:0016575~histone deacetylation
		GO:0043087~regulation of GTPase activity
		GO:0031098~stress-activated protein kinase signaling cascade
		R-HSA-5663202~Diseases of signal transduction by growth factor receptors and second messengers
		GO:0008023~transcription elongation factor complex
		GO:0042800~histone methyltransferase activity (H3-K4 specific)
		GO:0048024~regulation of mRNA splicing, via spliceosome
		GO:0043044~ATP-dependent chromatin remodeling
		GO:0051010~microtubule plus-end binding
		GO:0099738~cell cortex region
		GO:0051721~protein phosphatase 2A binding
		R-HSA-141424~Amplification of signal from the kinetochores
		R-HSA-141444~Amplification of signal from unattached kinetochores via a MAD2 inhibitory signal
		GO:0050321~tau-protein kinase activity
		GO:0045294~alpha-catenin binding
		GO:0051015~actin filament binding
		GO:0016887~ATPase activity
		GO:0032508~DNA duplex unwinding
		GO:0051893~regulation of focal adhesion assembly
		GO:0090309~positive regulation of methylation-dependent chromatin silencing
		GO:0014069~postsynaptic density
		GO:0003697~single-stranded DNA binding
		GO:0030057~desmosome
		GO:0035097~histone methyltransferase complex
		GO:0043086~negative regulation of catalytic activity
		GO:0001701~in utero embryonic development
		R-HSA-69620~Cell Cycle Checkpoints
		R-HSA-3108232~SUMO E3 ligases SUMOylate target proteins
		GO:0001650~fibrillar center
		GO:0043197~dendritic spine
		GO:0050790~regulation of catalytic activity
		GO:0031492~nucleosomal DNA binding
		R-HSA-68886~M Phase
		GO:0008022~protein C-terminus binding
		GO:0006364~rRNA processing
		R-HSA-2980766~Nuclear Envelope Breakdown
		GO:0003729~mRNA binding
		GO:0030374~ligand-dependent nuclear receptor transcription coactivator activity
		R-HSA-2990846~SUMOylation
		R-HSA-8856828~Clathrin-mediated endocytosis
		GO:0030516~regulation of axon extension
		R-HSA-195258~RHO GTPase Effectors
		R-HSA-9013407~RHOH GTPase cycle
		GO:0048027~mRNA 5'-UTR binding
		GO:0002102~podosome
		GO:0003678~DNA helicase activity
		GO:0060766~negative regulation of androgen receptor signaling pathway
		GO:0016925~protein sumoylation
		GO:1904837~beta-catenin-TCF complex assembly
		GO:0031116~positive regulation of microtubule polymerization
		GO:0050681~androgen receptor binding
		GO:0086083~cell adhesive protein binding involved in bundle of His cell-Purkinje myocyte communication
		GO:0048156~tau protein binding
		GO:0007026~negative regulation of microtubule depolymerization
		GO:0065003~macromolecular complex assembly
		R-HSA-69618~Mitotic Spindle Checkpoint
		GO:0005681~spliceosomal complex
		GO:0016477~cell migration
		GO:0016363~nuclear matrix
		R-HSA-9696273~RND1 GTPase cycle
		R-HSA-109581~Apoptosis
		R-HSA-9006934~Signaling by Receptor Tyrosine Kinases
		R-HSA-9648025~EML4 and NUDC in mitotic spindle formation
		GO:0086073~bundle of His cell-Purkinje myocyte adhesion involved in cell communication
		R-HSA-9696270~RND2 GTPase cycle
		GO:0046966~thyroid hormone receptor binding
		R-HSA-4419969~Depolymerisation of the Nuclear Lamina
		R-HSA-3247509~Chromatin modifying enzymes
		R-HSA-4839726~Chromatin organization
		GO:0018107~peptidyl-threonine phosphorylation
		GO:0019058~viral life cycle
		GO:0006366~transcription from RNA polymerase II promoter
		GO:0004386~helicase activity
		GO:0005516~calmodulin binding
		GO:0030010~establishment of cell polarity
		GO:0005684~U2-type spliceosomal complex
		GO:0071339~MLL1 complex
		R-HSA-5357801~Programmed Cell Death
		GO:0031297~replication fork processing
		GO:0097110~scaffold protein binding
		GO:0006368~transcription elongation from RNA polymerase II promoter
		GO:0070615~nucleosome-dependent ATPase activity
		R-HSA-5693532~DNA Double-Strand Break Repair
		R-HSA-68882~Mitotic Anaphase
		GO:0047485~protein N-terminus binding
		GO:0003690~double-stranded DNA binding
		R-HSA-2555396~Mitotic Metaphase and Anaphase
		GO:0019904~protein domain specific binding
		R-HSA-2467813~Separation of Sister Chromatids
		R-HSA-73894~DNA Repair
		GO:0046827~positive regulation of protein export from nucleus
		GO:0045197~establishment or maintenance of epithelial cell apical/basal polarity
		GO:0050770~regulation of axonogenesis
		GO:0033613~activating transcription factor binding
		GO:0030425~dendrite
		GO:0006260~DNA replication
		GO:0050821~protein stabilization
		GO:0045104~intermediate filament cytoskeleton organization
		GO:1902042~negative regulation of extrinsic apoptotic signaling pathway via death domain receptors
		GO:0005923~bicellular tight junction
		GO:0000922~spindle pole
		GO:0015630~microtubule cytoskeleton
		R-HSA-3371556~Cellular response to heat stress
		GO:0016055~Wnt signaling pathway
		GO:0006897~endocytosis
		GO:0045727~positive regulation of translation
		GO:1901796~regulation of signal transduction by p53 class mediator
		GO:0048026~positive regulation of mRNA splicing, via spliceosome
		GO:0097692~histone H3-K4 monomethylation
		GO:0050847~progesterone receptor signaling pathway
		R-HSA-9609690~HCMV Early Events
		GO:0000775~chromosome, centromeric region
		R-HSA-5633007~Regulation of TP53 Activity
		GO:0003676~nucleic acid binding
		GO:0005085~guanyl-nucleotide exchange factor activity
		R-HSA-5693538~Homology Directed Repair
		R-HSA-69242~S Phase
		GO:1990391~DNA repair complex
		GO:0000375~RNA splicing, via transesterification reactions
		R-HSA-5663220~RHO GTPases Activate Formins
		GO:0003680~AT DNA binding
		GO:0007015~actin filament organization
		GO:0000793~condensed chromosome
		R-HSA-4420097~VEGFA-VEGFR2 Pathway
		GO:0005198~structural molecule activity
		GO:0098911~regulation of ventricular cardiac muscle cell action potential
		GO:0006306~DNA methylation
		GO:0008013~beta-catenin binding
		GO:0005819~spindle
		GO:0000781~chromosome, telomeric region
		R-HSA-1257604~PIP3 activates AKT signaling
		GO:0035023~regulation of Rho protein signal transduction
		R-HSA-73857~RNA Polymerase II Transcription
		GO:0035257~nuclear hormone receptor binding
		GO:0008139~nuclear localization sequence binding
		GO:0001725~stress fiber
		GO:0000727~double-strand break repair via break-induced replication
		R-HSA-69275~G2/M Transition
		R-HSA-3769402~Deactivation of the beta-catenin transactivating complex
		R-HSA-159234~Transport of Mature mRNAs Derived from Intronless Transcripts
		R-HSA-9035034~RHOF GTPase cycle
		GO:0006606~protein import into nucleus
		R-HSA-453274~Mitotic G2-G2/M phases
		R-HSA-2468052~Establishment of Sister Chromatid Cohesion
		R-HSA-351906~Apoptotic cleavage of cell adhesion proteins
		GO:0036477~somatodendritic compartment
		GO:1990907~beta-catenin-TCF complex
		R-HSA-72202~Transport of Mature Transcript to Cytoplasm
		GO:0017056~structural constituent of nuclear pore
		GO:0035331~negative regulation of hippo signaling
		GO:0007084~mitotic nuclear envelope reassembly
		GO:0016328~lateral plasma membrane
		GO:0002039~p53 binding
		GO:0030496~midbody
		GO:0006974~cellular response to DNA damage stimulus
		GO:0035064~methylated histone binding
		R-HSA-194138~Signaling by VEGF
		GO:0042805~actinin binding
		GO:0006302~double-strand break repair
		R-HSA-5693567~HDR through Homologous Recombination (HRR) or Single Strand Annealing (SSA)
		GO:0016573~histone acetylation
$: T6h, Transcriptomics dataset for 6 h treatment
$$: T24h, Transcriptomics dataset for 24 h treatment
#: P10m, Proteomics dataset for 10 min treatment
##: P24h, Proteomics dataset for 24 h treatment
*: Ph10m, Phosphoproteomics dataset for 10 min treatment
**: Ph24h, Phosphoproteomics dataset for 24 h treatment
