## Supplementary material for "Using NAMs to characterize chemical bioactivity at the transcriptomic, proteomic and phosphoproteomic levels": Table S12-S13

### Sheet: Table S12
Table S12. Overlap of BMD-filtered dose responsive features for the coumarin multi-omics dataset.
Overlap of features among multi-omics datasets of coumarin	Number of overlap features	Features
Common features in "P24h##", "P10m#", "Ph10m*" and "Ph24h**"	2	NUCKS1
		BASP1
Common features in "P24h##", "Ph10m*" and "Ph24h**"	1	MARCKSL1
Common features in "T24h$$", "Ph10m*" and "Ph24h**"	1	FAM129A
Common features in "P24h##" and "P10m#"	24	RPS29
		NOP10
		SF3B5
		PCBD1
		SNRPG
		LSM2
		UQCRQ
		RPL38
		NDUFA4
		PTMA
		ATP5L
		UQCR10
		MAX
		TPM2
		CLTB
		IFI30
		ATP5I
		RPS28
		GNG12
		COX6C
		SRP9
		RPL39P5
		FAM127A
		CHMP4B
Common features in "T6h$" and "T24h$$"	34	TNF
		CCDC33
		RARA-AS1
		PADI1
		FUT1
		LOC105372367
		KIF21B
		UNC5B
		CHAC1
		adm2
		ULBP1
		LBH
		TNFSF15
		DDR2
		TNS4
		INHBE
		ASNS
		SDPR
		SESN2
		RPL13AP20
		LINC01484
		HIST1H4E
		ATF3
		FAM27E3
		CRB2
		KCNJ12
		SH3TC2
		ZBED2
		LOC100505984
		MYOT
		EHF
		HRASLS2
		GRB10
		DDIT3
Common features in "P10m#" and "Ph10m*"	2	GVINP1
		HMGA1
Common features in "T24h$$" and "Ph10m*"	1	BEST1
Common features in "P10m#" and "Ph24h**"	3	SERINC1
		ASPM
		BRF1
Common features in "T24h$$" and "Ph24h**"	1	APBB1IP
Common features in "Ph10m*" and "Ph24h**"	237	SYNJ1
		NUP153
		AFAP1
		RBBP5
		PPP1R12A
		KMT2A
		EAPP
		FOXP4
		LARP1
		PRRC2C
		HUWE1
		CD109
		C7orf25
		INCENP
		HSPA8
		DPF2
		LMNA
		PPIG
		AHNAK
		SRRM2
		MCM2
		DMWD
		NDRG3
		GIT1
		PRRC2A
		CDC25B
		PRPF4B
		HTATSF1
		CLC
		MTSS1L
		PROSER2
		GIT2
		HOXC10
		SVIL
		PHLDB2
		LMO7
		GPRIN1
		NIPBL
		NOC2L
		EGFR
		FKBP15
		SCRIB
		ZDHHC5
		IRF2BPL
		ZNF638
		KIAA1598
		CHD1
		CHAF1B
		DDX10
		CASC3
		MCM10
		THRAP3
		PHC3
		SF3B1
		MARK2
		NUMA1
		CLASP1
		AAK1
		NCOR1
		TGS1
		RRP1B
		PPFIBP1
		WDR33
		LEO1
		SRRM1
		CEP170
		ADNP
		INF2
		APC
		PPP1R2
		ZC3H13
		EME1
		BRIP1
		RIF1
		AMOTL2
		EIF4B
		TRIP12
		SAP30BP
		MKI67
		ANKRD12
		SCAF1
		FAM21A
		RAI14
		RAD9A
		C9orf40
		ARMC1
		RAPH1
		NYAP2
		ZC3H18
		DIDO1
		TACC2
		MYO9B
		ATF7
		FAM208A
		DENND5B
		PIAS1
		NASP
		BBX
		NCOR2
		REXO4
		RBM15
		KIAA1211
		SNIP1
		HMGN1
		GTF3C1
		UTP14A
		ERF
		CEP350
		SLC20A1
		SPEN
		PAXBP1
		EPB41
		ANAPC1
		NCL
		PHLDB1
		SNAPC4
		PPP1R3D
		RAI1
		SMARCA4
		MAP1B
		NPM1
		PHF3
		PHF10
		HIRIP3
		CWC22
		PPP1R10
		AHDC1
		BRWD1
		MYPN
		AKT1S1
		CDK13
		PPFIA1
		PRPSAP2
		BCLAF1
		SH3BP5L
		GTF2F1
		TTN
		ATRX
		CDCA3
		SMARCAD1
		CDK11B
		TRIM28
		ZNF687
		TRAFD1
		DDX17
		SPECC1
		PRPF40A
		PHF23
		RSF1
		KDM5C
		NFXL1
		MPRIP
		RBM33
		LIMA1
		RAB11FIP1
		CTTN
		SON
		MTCL1
		STAG2
		IRS1
		SLBP
		DNTTIP2
		HNRNPUL1
		GSTM5
		C18orf25
		PLEC
		JPH1
		RPTOR
		TEX2
		BMS1
		HNRNPU
		IWS1
		DPYSL2
		RPS6
		EIF5B
		SEC16A
		CD2BP2
		MSH6
		POM121C
		MPDZ
		ANXA2
		CHD4
		CTTNBP2NL
		CXorf38
		CD3EAP
		ACIN1
		HDGFRP2
		SUPT16H
		DHX36
		PHACTR4
		ZYX
		CHAMP1
		FCHO2
		PPP1R15B
		BOD1L1
		RPS27
		NUP98
		PDS5B
		TOR1AIP1
		PARD3
		NUP214
		DSP
		MDC1
		RPS17L
		MBD1
		LIMCH1
		RREB1
		MFF
		OIP5
		SRSF9
		ALKBH5
		MARCKS
		MPHOSPH8
		ACTB
		EMD
		ADD3
		KRT18
		RNF168
		TPR
		GTSE1
		NCAPH2
		COBL
		CHD7
		ATXN2L
		PLCL2
		CSDC2
		MYO18A
		AFTPH
		BAG3
		OSBPL10
		THOC2
		RIN1
		IRS2
		UHRF1
		NOLC1
		RRM2
		ZC3H4
$: T6h, Transcriptomics dataset for 6 h treatment
$$: T24h, Transcriptomics dataset for 24 h treatment
#: P10m, Proteomics dataset for 10 min treatment
##: P24h, Proteomics dataset for 24 h treatment
*: Ph10m, Phosphoproteomics dataset for 10 min treatment
**: Ph24h, Phosphoproteomics dataset for 24 h treatment

### Sheet: Table S13
Table S13. Overlap of GO terms and Reactome pathways for the coumarin multi-omics dataset based on the BMD-filtered dose responsive features.
Overlap of GO and Reactome pathways among multi-omics datasets of coumarin	Number of overlap pathways	Term
Common pathways in "P24h##", "P10m#", "Ph10m*" and "Ph24h**"	6	R-HSA-72163~mRNA Splicing - Major Pathway
		GO:0000398~mRNA splicing, via spliceosome
		GO:0003723~RNA binding
		GO:0005829~cytosol
		GO:0005515~protein binding
		GO:0005654~nucleoplasm
Common pathways in "P24h##", "P10m#" and "T24h$$"	1	GO:0070062~extracellular exosome
Common pathways in "P24h##", "Ph10m*" and "Ph24h**"	4	GO:0044822~poly(A) RNA binding
		GO:0019083~viral transcription
		GO:0006364~rRNA processing
		GO:0005737~cytoplasm
Common pathways in "P10m#", "Ph10m*" and "Ph24h**"	5	GO:0000785~chromatin
		GO:0005634~nucleus
		GO:0071013~catalytic step 2 spliceosome
		GO:0006369~termination of RNA polymerase II transcription
		R-HSA-109688~miR-613 binds to the 3'UTR of the NR1H3 mRNA
Common pathways in "T6h$", "Ph10m*" and "Ph24h**"	9	R-HSA-5693571~Nonhomologous End-Joining (NHEJ)
		R-HSA-69473~G2/M DNA damage checkpoint
		R-HSA-5693607~Processing of DNA double-strand break ends
		R-HSA-5578749~Transcriptional regulation by small RNAs
		GO:0045893~positive regulation of transcription, DNA-templated
		GO:0045944~positive regulation of transcription from RNA polymerase II promoter
		GO:1904837~beta-catenin-TCF complex assembly
		GO:0003677~DNA binding
		GO:0006303~double-strand break repair via nonhomologous end joining
Common pathways in "P24h##" and "P10m#"	9	GO:0005732~small nucleolar ribonucleoprotein complex
		GO:0071011~precatalytic spliceosome
		R-HSA-72165~mRNA Splicing - Minor Pathway
		R-HSA-1799339~SRP-dependent cotranslational protein targeting to membrane
		GO:0006614~SRP-dependent cotranslational protein targeting to membrane
		GO:0005743~mitochondrial inner membrane
		GO:1902600~hydrogen ion transmembrane transport
		R-HSA-611105~Respiratory electron transport
		GO:0004129~cytochrome-c oxidase activity
Common pathways in "P10m#" and "T6h$"	1	GO:0000786~nucleosome
Common pathways in "T24h$$" and "T6h$"	5	R-HSA-2559586~DNA Damage/Telomere Stress Induced Senescence
		GO:0045121~membrane raft
		GO:0005615~extracellular space
		GO:0036499~PERK-mediated unfolded protein response
		R-HSA-380994~ATF4 activates genes in response to endoplasmic reticulum stress
Common pathways in "T24h$$" and "Ph10m*"	1	GO:0016337~single organismal cell-cell adhesion
Common pathways in "T6h$" and "Ph10m*"	1	R-HSA-1221632~Meiotic synapsis
Common pathways in "P24h##" and "Ph24h**"	2	GO:0006413~translational initiation
		R-HSA-72706~GTP hydrolysis and joining of the 60S ribosomal subunit
Common pathways in "P10m##" and "Ph24h**"	1	GO:0005681~spliceosomal complex
Common pathways in "T24h$$" and "Ph24h**"	2	GO:0008285~negative regulation of cell proliferation
		GO:0030018~Z disc
Common pathways in "T6h$" and "Ph24h**"	4	GO:0010628~positive regulation of gene expression
		GO:0000228~nuclear chromosome
		GO:0000978~RNA polymerase II core promoter proximal region sequence-specific DNA binding
		R-HSA-3214841~PKMTs methylate histone lysines
Common pathways in "Ph10m*" and "Ph24h**"	148	GO:0070577~lysine-acetylated histone binding
		GO:0005721~pericentric heterochromatin
		GO:0045180~basal cortex
		GO:1904261~positive regulation of basement membrane assembly involved in embryonic body morphogenesis
		GO:0010470~regulation of gastrulation
		GO:0070087~chromo shadow domain binding
		GO:0000226~microtubule cytoskeleton organization
		GO:0043034~costamere
		GO:0006325~chromatin organization
		GO:0031931~TORC1 complex
		R-HSA-749476~RNA Polymerase III Abortive And Retractive Initiation
		GO:0016569~covalent chromatin modification
		R-HSA-400206~Regulation of lipid metabolism by PPARalpha
		GO:0044255~cellular lipid metabolic process
		GO:0004386~helicase activity
		R-HSA-69300~miR-613 binds to the 3'UTR of the NR1H3 mRNA
		GO:0043484~regulation of RNA splicing
		GO:0005874~microtubule
		GO:0003714~transcription corepressor activity
		R-HSA-5674135~MAP2K and MAPK activation
		GO:0005925~focal adhesion
		GO:0006338~chromatin remodeling
		GO:0031965~nuclear membrane
		GO:0032508~DNA duplex unwinding
		GO:0042393~histone binding
		GO:0008017~microtubule binding
		GO:0006396~RNA processing
		GO:0005730~nucleolus
		GO:0005819~spindle
		GO:0005516~calmodulin binding
		GO:0000166~nucleotide binding
		GO:0006606~protein import into nucleus
		GO:0016607~nuclear speck
		GO:0005635~nuclear envelope
		GO:0006306~DNA methylation
		GO:0019899~enzyme binding
		GO:0019901~protein kinase binding
		GO:0005911~cell-cell junction
		GO:0005524~ATP binding
		GO:0003779~actin binding
		GO:0015629~actin cytoskeleton
		R-HSA-1169408:~ISG15 antiviral mechanism
		GO:0006351~transcription, DNA-templated
		GO:0016020~membrane
		GO:0005813~centrosome
		R-HSA-2470946~Cohesin Loading onto Chromatin
		R-HSA-180910~Vpr-mediated nuclear import of PICs
		GO:0007067~mitotic nuclear division
		GO:0003676~nucleic acid binding
		GO:0000776~kinetochore
		GO:0003682~chromatin binding
		GO:0005884~actin filament
		R-HSA-2467813~Separation of Sister Chromatids
		GO:0007077~mitotic nuclear envelope disassembly
		GO:0034399~nuclear periphery
		GO:0051301~cell division
		R-HSA-4615885~SUMOylation of DNA replication proteins
		R-HSA-4570464~SUMOylation of RNA binding proteins
		GO:0031047~gene silencing by RNA
		R-HSA-180746~Nuclear import of Rev protein
		R-HSA-3301854~Nuclear Pore Complex (NPC) Disassembly
		R-HSA-168325~Viral Messenger RNA Synthesis
		GO:0001726~ruffle
		GO:0005720~nuclear heterochromatin
		GO:0016363~nuclear matrix
		GO:0043161~proteasome-mediated ubiquitin-dependent protein catabolic process
		GO:0098641~cadherin binding involved in cell-cell adhesion
		GO:0098609~cell-cell adhesion
		GO:0017056~structural constituent of nuclear pore
		GO:0005913~cell-cell adherens junction
		R-HSA-68877:~Mitotic Prometaphase
		GO:0008380~RNA splicing
		GO:0035064~methylated histone binding
		GO:0006974~cellular response to DNA damage stimulus
		GO:0030529~intracellular ribonucleoprotein complex
		GO:0036464~cytoplasmic ribonucleoprotein granule
		GO:0006355~regulation of transcription, DNA-templated
		R-HSA-176187~Activation of ATR in response to replication stress
		GO:0006397~mRNA processing
		GO:0007049~cell cycle
		GO:0032968~positive regulation of transcription elongation from RNA polymerase II promoter
		GO:0003690~double-stranded DNA binding
		R-HSA-2500257~Resolution of Sister Chromatid Cohesion
		GO:0030426~growth cone
		GO:0016887~ATPase activity
		R-HSA-170822~Regulation of Glucokinase by Glucokinase Regulatory Protein
		R-HSA-165054~Rev-mediated nuclear export of HIV RNA
		GO:0006409~tRNA export from nucleus
		GO:0010827~regulation of glucose transport
		R-HSA-168276~NS1 Mediated Effects on Host Pathways
		GO:0075733~intracellular transport of virus
		R-HSA-6784531~tRNA processing in the nucleus
		GO:0016925~protein sumoylation
		GO:0005938~cell cortex
		GO:0043044~ATP-dependent chromatin remodeling
		GO:0000122~negative regulation of transcription from RNA polymerase II promoter
		GO:0016032~viral process
		GO:0008134~transcription factor binding
		GO:0016327~apicolateral plasma membrane
		GO:1900034~regulation of cellular response to heat
		GO:0000775~chromosome, centromeric region
		GO:0006897~endocytosis
		GO:0000793~condensed chromosome
		GO:0000790~nuclear chromatin
		R-HSA-159236~Transport of Mature mRNA derived from an Intron-Containing Transcript
		GO:0008022~protein C-terminus binding
		GO:0043234~protein complex
		R-HSA-3371453~Regulation of HSF1-mediated heat shock response
		GO:0015030~Cajal body
		GO:0007062~sister chromatid cohesion
		R-HSA-5693568~Resolution of D-loop Structures through Holliday Junction Intermediates
		GO:0030027~lamellipodium
		GO:0000922~spindle pole
		R-HSA-5663220~RHO GTPases Activate Formins
		GO:0045892~negative regulation of transcription, DNA-templated
		GO:0003729~mRNA binding
		R-HSA-3108214~SUMOylation of DNA damage response and repair proteins
		GO:0005487~nucleocytoplasmic transporter activity
		GO:0006406~mRNA export from nucleus
		GO:0043231~intracellular membrane-bounded organelle
		GO:0006260~DNA replication
		GO:0005856~cytoskeleton
		R-HSA-72187~mRNA 3'-end processing
		GO:0008283~cell proliferation
		GO:0010501~RNA secondary structure unwinding
		GO:0004004~ATP-dependent RNA helicase activity
		GO:0007010~cytoskeleton organization
		GO:0006259~DNA metabolic process
		GO:0006281~DNA repair
		GO:0003713~transcription coactivator activity
		R-HSA-5685938~HDR through Single Strand Annealing (SSA)
		GO:0005694~chromosome
		R-HSA-5693616~Presynaptic phase of homologous DNA pairing and strand exchange
		GO:1901796~regulation of signal transduction by p53 class mediator
		GO:0000082~G1/S transition of mitotic cell cycle
		GO:0044212~transcription regulatory region DNA binding
		GO:0004864~protein phosphatase inhibitor activity
		GO:0006302~double-strand break repair
		GO:0031929~TOR signaling
		GO:0031124~mRNA 3'-end processing
		GO:0051292~nuclear pore complex assembly
		GO:0006405~RNA export from nucleus
		GO:0044615~nuclear pore nuclear basket
		GO:0030521~androgen receptor signaling pathway
		GO:0032922~circadian regulation of gene expression
		GO:0010793~regulation of mRNA export from nucleus
		GO:0031491~nucleosome binding
		GO:0032993~protein-DNA complex
$: T6h, Transcriptomics dataset for 6 h treatment
$$: T24h, Transcriptomics dataset for 24 h treatment
#: P10m, Proteomics dataset for 10 min treatment
##: P24h, Proteomics dataset for 24 h treatment
*: Ph10m, Phosphoproteomics dataset for 10 min treatment
**: Ph24h, Phosphoproteomics dataset for 24 h treatment
